# DIALib: an automated ion library generator for data independent acquisition mass spectrometry analysis of peptides and glycopeptides

**DOI:** 10.1101/696518

**Authors:** Toan K. Phung, Lucia F Zacchi, Benjamin L. Schulz

## Abstract

Data Independent Acquisition (DIA) Mass Spectrometry (MS) workflows allow unbiased measurement of all detectable peptides from complex proteomes, but require ion libraries for interrogation of peptides of interest. These DIA ion libraries can be theoretical or built from peptide identification data from Data Dependent Acquisition (DDA) MS workflows. However, DDA libraries derived from empirical data rely on confident peptide identification, which can be challenging for peptides carrying complex post-translational modifications. Here, we present DIALib, software to automate the construction of peptide and glycopeptide Data Independent Acquisition ion Libraries. We show that DIALib theoretical ion libraries can identify and measure diverse *N*- and *O*-glycopeptides from yeast and mammalian glycoproteins without prior knowledge of the glycan structures present. We present proof-of-principle data from a moderately complex yeast cell wall glycoproteome and a simple mixture of mammalian glycoproteins. We also show that DIALib libraries consisting only of glycan oxonium ions can quickly and easily provide a global compositional glycosylation profile of the detectable “oxoniome” of glycoproteomes. DIALib will help enable DIA glycoproteomics as a complementary analytical approach to DDA glycoproteomics.
