## Supplementary Table S10 for "DIALib: an automated ion library generator for data independent acquisition mass spectrometry analysis of peptides and glycopeptides"

### Sheet: Sheet1
N	Unused	Total	%Cov	%Cov(50)	%Cov(95)	Accessions	Names	Used	Annotation	Contrib	Conf	Sequence	Modifications	ProteinModifications	Cleavages	dMass	Obs MW	Obs m/z	Theor MW	Theor m/z	Theor z	Sc	Spectrum	Acq Time	Intensity (Peptide)	PrecursorIntensityAcquisition	Apex Time (Peptide)	Elution Peak Width (Peptide)	MS2Counts
1	53.67	53.67	42.75	42.75	42.75	sp|P22146|GAS1_YEAST	1,3-beta-glucanosyltransferase GAS1 OS=Saccharomyces cerevisiae (strain ATCC 204508 / S288c) OX=559292 GN=GAS1 PE=1 SV=2			0	99	ALNDADIYVIADLAAPATSINR	Hex(T)@18	Hex(T)@123		0.0101077	2448.25	817.09	2448.24	817.087	3	14	2.1.1.1018.7	15.2526	412.29	390.78	15.24	0.09	349.234
1	53.67	53.67	42.75	42.75	42.75	sp|P22146|GAS1_YEAST	1,3-beta-glucanosyltransferase GAS1 OS=Saccharomyces cerevisiae (strain ATCC 204508 / S288c) OX=559292 GN=GAS1 PE=1 SV=2			0	99	ALNDADIYVIADLAAPATSINR	Oxidation(P)@16; dHex(1)Hex(1)(T)@18	Oxidation(P)@121; dHex(1)Hex(1)(T)@123		0.0192256	2610.31	871.111	2610.29	871.104	3	18	2.1.1.1016.5	15.1919	585.94	563.05	15.18	0.12	457.58
16	19.3	19.35	24.37	24.37	24.37	sp|O13547|CCW14_YEAST	Covalently-linked cell wall protein 14 OS=Saccharomyces cerevisiae (strain ATCC 204508 / S288c) OX=559292 GN=CCW14 PE=1 SV=1			0	99	CLDSICPNNDADAAYSAFK	Propionamide(C)@1; Propionamide(C)@6; Hex(N)@8	Hex(N)@69		0.0191693	2321	774.675	2320.98	774.668	3	13	1.1.1.925.6	12.2424	474.01	381.47	12.22	0.09	372.592
1	53.67	53.67	42.75	42.75	42.75	sp|P22146|GAS1_YEAST	1,3-beta-glucanosyltransferase GAS1 OS=Saccharomyces cerevisiae (strain ATCC 204508 / S288c) OX=559292 GN=GAS1 PE=1 SV=2			0	99	DDPTWTVDLFNSYK	Oxidation(P)@3; dHex(1)Hex(1)(T)@4	Oxidation(P)@130; dHex(1)Hex(1)(T)@131		0.00699519	2023.89	675.636	2023.88	675.633	3	11	10.1.1.975.4	13.9204	548.9	508.63	13.94	0.06	769.852
2	52	52	61.07	56.68	56.68	sp|Q03655|GAS3_YEAST	Probable 1,3-beta-glucanosyltransferase GAS3 OS=Saccharomyces cerevisiae (strain ATCC 204508 / S288c) OX=559292 GN=GAS3 PE=1 SV=1			0	99	ESEISSDSIYK	Hex(S)@2	Hex(S)@359		0.0139056	1418.64	710.329	1418.63	710.322	2	8	1.1.1.800.7	8.61555	243.68	226.74	8.6	0.09	192.629
2	52	52	61.07	56.68	56.68	sp|Q03655|GAS3_YEAST	Probable 1,3-beta-glucanosyltransferase GAS3 OS=Saccharomyces cerevisiae (strain ATCC 204508 / S288c) OX=559292 GN=GAS3 PE=1 SV=1			0	99	ESEISSDSIYK	Hex(S)@5	Hex(S)@362		0.0139056	1418.64	710.329	1418.63	710.322	2	9	1.1.1.800.7	8.61555	243.68	226.74	8.6	0.09	192.629
2	52	52	61.07	56.68	56.68	sp|Q03655|GAS3_YEAST	Probable 1,3-beta-glucanosyltransferase GAS3 OS=Saccharomyces cerevisiae (strain ATCC 204508 / S288c) OX=559292 GN=GAS3 PE=1 SV=1			0	99	FIKPSSATNSESDNEVFFVK	Hex(N)@9	Hex(N)@40		0.00658312	2407.15	803.39	2407.14	803.388	3	11	4.1.1.916.12	11.8239	503.44	450.06	11.81	0.06	385.707
6	31.91	32.34	32.87	32.4	32.4	sp|P38248|ECM33_YEAST	Cell wall protein ECM33 OS=Saccharomyces cerevisiae (strain ATCC 204508 / S288c) OX=559292 GN=ECM33 PE=1 SV=3			0	99	KLQSNGAIQGDSFVCK	Hex(N)@5; Propionamide(C)@15	Hex(N)@340	missed K-L@1	0.0105011	1926.95	643.323	1926.94	643.319	3	9	10.1.1.819.3	9.38128	600.78	474.36	9.34	0.18	357.562
2	52	52	61.07	56.68	56.68	sp|Q03655|GAS3_YEAST	Probable 1,3-beta-glucanosyltransferase GAS3 OS=Saccharomyces cerevisiae (strain ATCC 204508 / S288c) OX=559292 GN=GAS3 PE=1 SV=1			0	99	LDDSGSLTYKDDFVNLESQLK	Hex(S)@6	Hex(S)@334	missed K-D@10	0.0270829	2548.23	850.419	2548.21	850.41	3	11	10.1.1.955.14	13.3357	238.32	236.26	13.32	0.09	270.408
6	31.91	32.34	32.87	32.4	32.4	sp|P38248|ECM33_YEAST	Cell wall protein ECM33 OS=Saccharomyces cerevisiae (strain ATCC 204508 / S288c) OX=559292 GN=ECM33 PE=1 SV=3			0	99	LQSNGAIQGDSFVCK	dHex(1)Hex(1)(S)@3; Oxidation(N)@4; Propionamide(C)@14	dHex(1)Hex(1)(S)@339; Oxidation(N)@340		0.0114053	1960.9	654.642	1960.89	654.638	3	12	8.1.1.840.5	9.69883	299.96	278.37	9.69	0.12	329.661
6	31.91	32.34	32.87	32.4	32.4	sp|P38248|ECM33_YEAST	Cell wall protein ECM33 OS=Saccharomyces cerevisiae (strain ATCC 204508 / S288c) OX=559292 GN=ECM33 PE=1 SV=3			0	99	LQSNGAIQGDSFVCK	Hex(N)@4; Propionamide(C)@14	Hex(N)@340		0.00469703	1798.85	600.622	1798.84	600.621	3	12	8.1.1.853.4	10.0733	1404.48	1113.81	10.1	0.09	1404.85
6	31.91	32.34	32.87	32.4	32.4	sp|P38248|ECM33_YEAST	Cell wall protein ECM33 OS=Saccharomyces cerevisiae (strain ATCC 204508 / S288c) OX=559292 GN=ECM33 PE=1 SV=3			0	99	LQSNGAIQGDSFVCK	Hex(S)@3; Hex(N)@4; Propionamide(C)@14	Hex(S)@339; Hex(N)@340		0.0114053	1960.9	654.642	1960.89	654.638	3	12	8.1.1.840.5	9.69883	299.96	278.37	9.69	0.12	329.661
2	52	52	61.07	56.68	56.68	sp|Q03655|GAS3_YEAST	Probable 1,3-beta-glucanosyltransferase GAS3 OS=Saccharomyces cerevisiae (strain ATCC 204508 / S288c) OX=559292 GN=GAS3 PE=1 SV=1			0	99	NNKDDTISATISYDK	Hex(3)(N)@1	Hex(3)(N)@427	missed K-D@3	0.0164157	2169.97	724.331	2169.95	724.325	3	13	9.1.1.781.4	8.02497	252.51	220.1	8.06	0.09	461.262
2	52	52	61.07	56.68	56.68	sp|Q03655|GAS3_YEAST	Probable 1,3-beta-glucanosyltransferase GAS3 OS=Saccharomyces cerevisiae (strain ATCC 204508 / S288c) OX=559292 GN=GAS3 PE=1 SV=1			2	99	NNKDDTISATISYDK	Hex(3)(N)@2	Hex(3)(N)@428	missed K-D@3	-0.0101377	2169.94	724.322	2169.95	724.325	3	10	3.1.1.782.5	8.0341	24.5391	24.5391			320.66
44	6	26.01	22.47	22.47	22.47	sp|P47001|CIS3_YEAST	Cell wall mannoprotein CIS3 OS=Saccharomyces cerevisiae (strain ATCC 204508 / S288c) OX=559292 GN=CIS3 PE=1 SV=1			0	99	NSGTLELTLK	Hex(N)@1	Hex(N)@132		0.00755186	1236.65	619.333	1236.64	619.33	2	8	1.1.1.895.5	11.3539	856.41	614.67	11.32	0.12	494.034
5	32.76	32.76	53.97	53.97	47.28	sp|P28319|CWP1_YEAST	Cell wall protein CWP1 OS=Saccharomyces cerevisiae (strain ATCC 204508 / S288c) OX=559292 GN=CWP1 PE=1 SV=2			0	99	QSDDATGVAIRPTSK	Hex(S)@2	Hex(S)@126		0.0175819	1706.85	569.957	1706.83	569.951	3	9	1.1.1.763.2	7.5492	234.31	221.77	7.56	0.06	304.506
16	19.3	19.35	24.37	24.37	24.37	sp|O13547|CCW14_YEAST	Covalently-linked cell wall protein 14 OS=Saccharomyces cerevisiae (strain ATCC 204508 / S288c) OX=559292 GN=CCW14 PE=1 SV=1			0.000434506	99	SAVKKCLDSICPNNDADAAYSAFK	Propionamide(C)@6; Propionamide(C)@11; dHex(1)Hex(5)HexNAc(4)NeuAc(1)(N)@13	dHex(1)Hex(5)HexNAc(4)NeuAc(1)(N)@69	cleaved N-S@N-term; missed K-K@4; missed K-C@5	0.0295553	4732.02	947.412	4731.99	947.406	5	11	10.1.1.906.17	11.9097	1711.48	1613	11.92	0.06	1008.89
1	53.67	53.67	42.75	42.75	42.75	sp|P22146|GAS1_YEAST	1,3-beta-glucanosyltransferase GAS1 OS=Saccharomyces cerevisiae (strain ATCC 204508 / S288c) OX=559292 GN=GAS1 PE=1 SV=2			0	99	TLDDFNNYSSEINK	Hex(3)(N)@7	Hex(3)(N)@321		-0.00286815	2144.9	715.973	2144.9	715.974	3	12	12.1.1.875.14	10.2895	1477.11	1288.21	10.3	0.09	1650.39
4	40.99	40.99	22.52	22.52	22.52	sp|P32478|HS150_YEAST	Cell wall mannoprotein HSP150 OS=Saccharomyces cerevisiae (strain ATCC 204508 / S288c) OX=559292 GN=HSP150 PE=1 SV=2			0	99	TSGTLEMNLK	Hex(S)@2	Hex(S)@319		0.0113724	1254.61	628.314	1254.6	628.308	2	8	3.1.1.868.8	10.5201	1208.54	147.51	10.16	0.15	91.0936
4	40.99	40.99	22.52	22.52	22.52	sp|P32478|HS150_YEAST	Cell wall mannoprotein HSP150 OS=Saccharomyces cerevisiae (strain ATCC 204508 / S288c) OX=559292 GN=HSP150 PE=1 SV=2			0	99	TSGTLEMNLK	Hex(T)@1	Hex(T)@318		0.00595982	1254.61	628.311	1254.6	628.308	2	8	1.1.1.851.6	10.0917	1255.15	381.39	10.17	0.14	221.304
4	40.99	40.99	22.52	22.52	22.52	sp|P32478|HS150_YEAST	Cell wall mannoprotein HSP150 OS=Saccharomyces cerevisiae (strain ATCC 204508 / S288c) OX=559292 GN=HSP150 PE=1 SV=2			0	99	TSGTLEMNLK	Hex(T)@4	Hex(T)@321		0.00595982	1254.61	628.311	1254.6	628.308	2	8	1.1.1.852.10	10.119	1255.15	776.81	10.17	0.14	874.75
3	45.22	45.22	38.46	38.46	38.46	sp|P53301|CRH1_YEAST	Probable glycosidase CRH1 OS=Saccharomyces cerevisiae (strain ATCC 204508 / S288c) OX=559292 GN=CRH1 PE=1 SV=1			0	99	TTGCTPDTALATSFSEDFSSSSK	Hex(T)@1; Propionamide(C)@4	Hex(T)@45		0.0080654	2572.11	858.377	2572.1	858.374	3	11	4.1.1.959.8	13.084	1120.77	486.68	13.01	0.09	276.88
3	45.22	45.22	38.46	38.46	38.46	sp|P53301|CRH1_YEAST	Probable glycosidase CRH1 OS=Saccharomyces cerevisiae (strain ATCC 204508 / S288c) OX=559292 GN=CRH1 PE=1 SV=1			0	99	TTGCTPDTALATSFSEDFSSSSK	Hex(T)@2; Propionamide(C)@4	Hex(T)@46		0.0080654	2572.11	858.377	2572.1	858.374	3	11	4.1.1.959.8	13.084	1120.77	486.68	13.01	0.09	276.88
3	45.22	45.22	38.46	38.46	38.46	sp|P53301|CRH1_YEAST	Probable glycosidase CRH1 OS=Saccharomyces cerevisiae (strain ATCC 204508 / S288c) OX=559292 GN=CRH1 PE=1 SV=1			0	99	TTGCTPDTALATSFSEDFSSSSK	Propionamide(C)@4; dHex(1)Hex(1)(T)@5; Oxidation(P)@6	dHex(1)Hex(1)(T)@49; Oxidation(P)@50		-0.0015051	2734.15	912.391	2734.15	912.392	3	13	12.1.1.969.6	13.0251	260.9	251.71	13.01	0.09	268.142
3	45.22	45.22	38.46	38.46	38.46	sp|P53301|CRH1_YEAST	Probable glycosidase CRH1 OS=Saccharomyces cerevisiae (strain ATCC 204508 / S288c) OX=559292 GN=CRH1 PE=1 SV=1			0	99	TTGCTPDTALATSFSEDFSSSSK	Propionamide(C)@4; Hex(S)@13	Hex(S)@57		0.0080654	2572.11	858.377	2572.1	858.374	3	16	4.1.1.956.4	12.9909	1120.77	939.22	13.01	0.09	1204.21
3	45.22	45.22	38.46	38.46	38.46	sp|P53301|CRH1_YEAST	Probable glycosidase CRH1 OS=Saccharomyces cerevisiae (strain ATCC 204508 / S288c) OX=559292 GN=CRH1 PE=1 SV=1			0	99	TTGCTPDTALATSFSEDFSSSSK	Propionamide(C)@4; Oxidation(P)@6; dHex(1)Hex(2)(T)@8	Oxidation(P)@50; dHex(1)Hex(2)(T)@52		-0.0383606	2896.17	966.397	2896.21	966.409	3	12	10.1.1.939.15	12.872	36.6941	36.6941			400.737
6	31.91	32.34	32.87	32.4	32.4	sp|P38248|ECM33_YEAST	Cell wall protein ECM33 OS=Saccharomyces cerevisiae (strain ATCC 204508 / S288c) OX=559292 GN=ECM33 PE=1 SV=3			0	99	VQTVGGAIEVTGNFSTLDLSSLK	Hex(3)(N)@13	Hex(3)(N)@304		0.000616101	2821.39	941.469	2821.39	941.469	3	16	2.1.1.973.6	13.9045	420.61	398.38	13.92	0.06	340.867
6	31.91	32.34	32.87	32.4	32.4	sp|P38248|ECM33_YEAST	Cell wall protein ECM33 OS=Saccharomyces cerevisiae (strain ATCC 204508 / S288c) OX=559292 GN=ECM33 PE=1 SV=3			0	99	VQTVGGAIEVTGNFSTLDLSSLK	Hex(T)@11	Hex(T)@302		0.0117731	2497.29	833.438	2497.28	833.434	3	14	2.1.1.987.11	14.3233	653.02	567.9	14.31	0.06	798.214
1	53.67	53.67	42.75	42.75	42.75	sp|P22146|GAS1_YEAST	1,3-beta-glucanosyltransferase GAS1 OS=Saccharomyces cerevisiae (strain ATCC 204508 / S288c) OX=559292 GN=GAS1 PE=1 SV=2			0	99	YGLVSIDGNDVK	Hex(N)@9	Hex(N)@311		-0.00473385	1440.69	721.354	1440.7	721.357	2	15	1.1.1.888.10	11.1638	11119.9	9940.26	11.18	0.09	9763.12
1	53.67	53.67	42.75	42.75	42.75	sp|P22146|GAS1_YEAST	1,3-beta-glucanosyltransferase GAS1 OS=Saccharomyces cerevisiae (strain ATCC 204508 / S288c) OX=559292 GN=GAS1 PE=1 SV=2			0	99	YGLVSIDGNDVK	Hex(S)@5	Hex(S)@307		-0.00390737	1440.69	721.355	1440.7	721.357	2	12	9.1.1.892.15	11.2541	11317.8	8377.66	11.21	0.09	5630.87
1	53.67	53.67	42.75	42.75	42.75	sp|P22146|GAS1_YEAST	1,3-beta-glucanosyltransferase GAS1 OS=Saccharomyces cerevisiae (strain ATCC 204508 / S288c) OX=559292 GN=GAS1 PE=1 SV=2			0	99	YGLVSIDGNDVK	Hex(Y)@1	Hex(Y)@303		-0.00473385	1440.69	721.354	1440.7	721.357	2	11	1.1.1.887.7	11.128	11119.9	4851.54	11.18	0.09	2758.44
