## Supplementary Table S11 for "DIALib: an automated ion library generator for data independent acquisition mass spectrometry analysis of peptides and glycopeptides"

### Sheet: Sheet1
Query #:z	Protein Rank	Peptide < ProteinMetrics Confidential >	Glycans NHFAGNa	Modification Type(s)	Observed m/z	z	Observed (M+H)	Calc. mass (M+H)	Off-by-x error	Mass error (ppm)	Starting position	Cleavage	Score	Delta	Delta Mod	|Log Prob|	# of unique peptides	Protein Name	Protein DB number	Comment	Scan #	Scan Time
00879:3	1	R.FIKPSS[+162.053]ATNSESDNEVFFVK.G	Hex(1) @ OGlycan | rare1	S[+162]	803.37	3	2408.1	2408.15	0	-22.4	32	Specific	629.53	346.19	8.4	9.26	22	>sp|Q03655|GAS3_YEAST Probable 1,3-beta-glucanosyltransferase GAS3 OS=Saccharomyces cerevisiae (strain ATCC 204508 / S288c) OX=559292 GN=GAS3 PE=1 SV=1	1351	sample=1 period=1 cycle=909 experiment=10	sample=1 period=1 cycle=909 experiment=10	11.7702
00141:2	1	K.ESEISSDS[+162.053]IYK.C	Hex(1) @ OGlycan | rare1	S[+162]	710.297	2	1419.59	1419.64	0	-35.5	358	Specific	429	230.35	4.94	7.17	22	>sp|Q03655|GAS3_YEAST Probable 1,3-beta-glucanosyltransferase GAS3 OS=Saccharomyces cerevisiae (strain ATCC 204508 / S288c) OX=559292 GN=GAS3 PE=1 SV=1	1351	sample=1 period=1 cycle=802 experiment=6	sample=1 period=1 cycle=802 experiment=6	8.6704
00127:2	1	K.ESEIS[+162.053]SDSIYK.C	Hex(1) @ OGlycan | rare1	S[+162]	710.3	2	1419.59	1419.64	0	-31.7	358	Specific	487.34	227.64	5.44	7.18	22	>sp|Q03655|GAS3_YEAST Probable 1,3-beta-glucanosyltransferase GAS3 OS=Saccharomyces cerevisiae (strain ATCC 204508 / S288c) OX=559292 GN=GAS3 PE=1 SV=1	1351	sample=1 period=1 cycle=800 experiment=7	sample=1 period=1 cycle=800 experiment=7	8.6156
00047:3	1	K.NNKDDT[+648.211]ISATISYDK.A	Hex(4) @ OGlycan | rare1	T[+648]	778.324	3	2332.96	2333.01	0	-23.8	427	Specific	492.46	326.49	1.46	6.88	22	>sp|Q03655|GAS3_YEAST Probable 1,3-beta-glucanosyltransferase GAS3 OS=Saccharomyces cerevisiae (strain ATCC 204508 / S288c) OX=559292 GN=GAS3 PE=1 SV=1	1351	sample=1 period=1 cycle=777 experiment=4	sample=1 period=1 cycle=777 experiment=4	7.9558
00612:2	2	K.YGLVS[+648.211]IDGNDVK.T	Hex(4) @ OGlycan | rare1	S[+648]	964.411	2	1927.82	1927.86	0	-25.4	303	Specific	350.83	184.68	184.68	6.11	25	>sp|P22146|GAS1_YEAST 1,3-beta-glucanosyltransferase GAS1 OS=Saccharomyces cerevisiae (strain ATCC 204508 / S288c) OX=559292 GN=GAS1 PE=1 SV=2	994	sample=1 period=1 cycle=878 experiment=13	sample=1 period=1 cycle=878 experiment=13	10.8749
00600:2	2	K.YGLVS[+648.211]IDGNDVK.T	Hex(4) @ OGlycan | rare1	S[+648]	964.41	2	1927.81	1927.86	0	-27	303	Specific	420.61	216.58	216.58	7.71	25	>sp|P22146|GAS1_YEAST 1,3-beta-glucanosyltransferase GAS1 OS=Saccharomyces cerevisiae (strain ATCC 204508 / S288c) OX=559292 GN=GAS1 PE=1 SV=2	994	sample=1 period=1 cycle=877 experiment=9	sample=1 period=1 cycle=877 experiment=9	10.8458
00841:2	2	K.YGLVS[+162.053]IDGNDVK.T	Hex(1) @ OGlycan | rare1	S[+162]	721.353	2	1441.7	1441.71	0	-4.9	303	Specific	437.09	262.24	262.24	5.87	25	>sp|P22146|GAS1_YEAST 1,3-beta-glucanosyltransferase GAS1 OS=Saccharomyces cerevisiae (strain ATCC 204508 / S288c) OX=559292 GN=GAS1 PE=1 SV=2	994	sample=1 period=1 cycle=905 experiment=12	sample=1 period=1 cycle=905 experiment=12	11.6556
00791:2	2	K.YGLVS[+162.053]IDGNDVK.T	Hex(1) @ OGlycan | rare1	S[+162]	721.339	2	1441.67	1441.71	0	-24.5	303	Specific	443.03	223.7	223.7	6.66	25	>sp|P22146|GAS1_YEAST 1,3-beta-glucanosyltransferase GAS1 OS=Saccharomyces cerevisiae (strain ATCC 204508 / S288c) OX=559292 GN=GAS1 PE=1 SV=2	994	sample=1 period=1 cycle=899 experiment=9	sample=1 period=1 cycle=899 experiment=9	11.4785
00694:2	2	K.YGLVS[+162.053]IDGNDVK.T	Hex(1) @ OGlycan | rare1	S[+162]	721.336	2	1441.66	1441.71	0	-28.6	303	Specific	511.23	305.72	305.72	8.68	25	>sp|P22146|GAS1_YEAST 1,3-beta-glucanosyltransferase GAS1 OS=Saccharomyces cerevisiae (strain ATCC 204508 / S288c) OX=559292 GN=GAS1 PE=1 SV=2	994	sample=1 period=1 cycle=888 experiment=10	sample=1 period=1 cycle=888 experiment=10	11.1638
00682:2	2	K.YGLVS[+162.053]IDGNDVK.T	Hex(1) @ OGlycan | rare1	S[+162]	721.331	2	1441.65	1441.71	0	-35.5	303	Specific	523.33	303.19	303.19	8.78	25	>sp|P22146|GAS1_YEAST 1,3-beta-glucanosyltransferase GAS1 OS=Saccharomyces cerevisiae (strain ATCC 204508 / S288c) OX=559292 GN=GAS1 PE=1 SV=2	994	sample=1 period=1 cycle=887 experiment=7	sample=1 period=1 cycle=887 experiment=7	11.128
00772:2	2	K.YGLVS[+162.053]IDGNDVK.T	Hex(1) @ OGlycan | rare1	S[+162]	721.335	2	1441.66	1441.71	0	-29.3	303	Specific	526.78	281.22	281.22	8.76	25	>sp|P22146|GAS1_YEAST 1,3-beta-glucanosyltransferase GAS1 OS=Saccharomyces cerevisiae (strain ATCC 204508 / S288c) OX=559292 GN=GAS1 PE=1 SV=2	994	sample=1 period=1 cycle=897 experiment=6	sample=1 period=1 cycle=897 experiment=6	11.417
00661:2	2	K.YGLVS[+324.106]IDGNDVK.T	Hex(2) @ OGlycan | rare1	S[+324]	802.376	2	1603.75	1603.76	0	-8.3	303	Specific	539.44	291.47	291.47	7.44	25	>sp|P22146|GAS1_YEAST 1,3-beta-glucanosyltransferase GAS1 OS=Saccharomyces cerevisiae (strain ATCC 204508 / S288c) OX=559292 GN=GAS1 PE=1 SV=2	994	sample=1 period=1 cycle=884 experiment=9	sample=1 period=1 cycle=884 experiment=9	11.0452
00712:2	2	K.YGLVS[+162.053]IDGNDVK.T	Hex(1) @ OGlycan | rare1	S[+162]	721.335	2	1441.66	1441.71	0	-30.3	303	Specific	548.13	301.36	301.36	8.92	25	>sp|P22146|GAS1_YEAST 1,3-beta-glucanosyltransferase GAS1 OS=Saccharomyces cerevisiae (strain ATCC 204508 / S288c) OX=559292 GN=GAS1 PE=1 SV=2	994	sample=1 period=1 cycle=890 experiment=9	sample=1 period=1 cycle=890 experiment=9	11.2198
00735:2	2	K.YGLVS[+162.053]IDGNDVK.T	Hex(1) @ OGlycan | rare1	S[+162]	721.331	2	1441.66	1441.71	0	-34.9	303	Specific	633.59	336.11	336.11	10.12	25	>sp|P22146|GAS1_YEAST 1,3-beta-glucanosyltransferase GAS1 OS=Saccharomyces cerevisiae (strain ATCC 204508 / S288c) OX=559292 GN=GAS1 PE=1 SV=2	994	sample=1 period=1 cycle=893 experiment=10	sample=1 period=1 cycle=893 experiment=10	11.3061
00505:2	2	K.TLDDFNNYS[+486.158]SEINK.I	Hex(3) @ OGlycan | rare1	S[+486]	1073.45	2	2145.89	2145.91	0	-6.5	315	Specific	195.46	126.84	0	3.01	25	>sp|P22146|GAS1_YEAST 1,3-beta-glucanosyltransferase GAS1 OS=Saccharomyces cerevisiae (strain ATCC 204508 / S288c) OX=559292 GN=GAS1 PE=1 SV=2	994	sample=1 period=1 cycle=863 experiment=10	sample=1 period=1 cycle=863 experiment=10	10.4454
00467:2	2	K.TLDDFNNYSS[+486.158]EINK.I	Hex(3) @ OGlycan | rare1	S[+486]	1073.44	2	2145.87	2145.91	0	-18.4	315	Specific	596.17	349.19	0	9.09	25	>sp|P22146|GAS1_YEAST 1,3-beta-glucanosyltransferase GAS1 OS=Saccharomyces cerevisiae (strain ATCC 204508 / S288c) OX=559292 GN=GAS1 PE=1 SV=2	994	sample=1 period=1 cycle=859 experiment=11	sample=1 period=1 cycle=859 experiment=11	10.331
00427:3	2	K.TLDDFNNYS[+486.158]SEINK.I	Hex(3) @ OGlycan | rare1	S[+486]	715.952	3	2145.84	2145.91	0	-30.8	315	Specific	606.01	360.64	0	10.59	25	>sp|P22146|GAS1_YEAST 1,3-beta-glucanosyltransferase GAS1 OS=Saccharomyces cerevisiae (strain ATCC 204508 / S288c) OX=559292 GN=GAS1 PE=1 SV=2	994	sample=1 period=1 cycle=856 experiment=13	sample=1 period=1 cycle=856 experiment=13	10.2392
00457:2	2	K.TLDDFNNYS[+486.158]SEINK.I	Hex(3) @ OGlycan | rare1	S[+486]	1073.43	2	2145.86	2145.91	0	-24	315	Specific	607.94	349.2	0	10.4	25	>sp|P22146|GAS1_YEAST 1,3-beta-glucanosyltransferase GAS1 OS=Saccharomyces cerevisiae (strain ATCC 204508 / S288c) OX=559292 GN=GAS1 PE=1 SV=2	994	sample=1 period=1 cycle=858 experiment=13	sample=1 period=1 cycle=858 experiment=13	10.3021
00474:3	2	K.TLDDFNNYS[+486.158]SEINK.I	Hex(3) @ OGlycan | rare1	S[+486]	715.951	3	2145.84	2145.91	0	-31.9	315	Specific	685.37	396.95	0	11.66	25	>sp|P22146|GAS1_YEAST 1,3-beta-glucanosyltransferase GAS1 OS=Saccharomyces cerevisiae (strain ATCC 204508 / S288c) OX=559292 GN=GAS1 PE=1 SV=2	994	sample=1 period=1 cycle=860 experiment=8	sample=1 period=1 cycle=860 experiment=8	10.3497
00030:4	2	K.SDC[+71.037]SFS[+1944.634]GSATLQTATTQASC[+71.037]SSALK.E	Hex(12) @ OGlycan | rare1	C[+71]*2, S[+1945]	1135.43	4	4538.7	4538.8	0	-22.4	443	Specific	1179.95	597.84	0	20	25	>sp|P22146|GAS1_YEAST 1,3-beta-glucanosyltransferase GAS1 OS=Saccharomyces cerevisiae (strain ATCC 204508 / S288c) OX=559292 GN=GAS1 PE=1 SV=2	994	sample=1 period=1 cycle=770 experiment=5	sample=1 period=1 cycle=770 experiment=5	7.7522
01084:3	3	K.TTGC[+71.037]TPDTALATS[+648.211]FSEDFSSSSK.W	Hex(4) @ OGlycan | rare1	C[+71], S[+648]	1020.41	3	3059.23	3059.27	0	-12.3	45	Specific	393.01	205.02	0	5	22	>sp|P53301|CRH1_YEAST Probable glycosidase CRH1 OS=Saccharomyces cerevisiae (strain ATCC 204508 / S288c) OX=559292 GN=CRH1 PE=1 SV=1	284	sample=1 period=1 cycle=928 experiment=8	sample=1 period=1 cycle=928 experiment=8	12.3298
01266:3	3	K.T[+324.106]TGC[+71.037]TPDTALATSFSEDFSSSSK.W	Hex(2) @ OGlycan | rare1	C[+71], T[+324]	912.371	3	2735.1	2735.16	0	-22.4	45	Specific	650.44	440.83	4.35	10.98	22	>sp|P53301|CRH1_YEAST Probable glycosidase CRH1 OS=Saccharomyces cerevisiae (strain ATCC 204508 / S288c) OX=559292 GN=CRH1 PE=1 SV=1	284	sample=1 period=1 cycle=947 experiment=12	sample=1 period=1 cycle=947 experiment=12	12.8882
01316:3	3	K.TT[+162.053]GC[+71.037]TPDTALATSFSEDFSSSSK.W	Hex(1) @ OGlycan | rare1	C[+71], T[+162]	858.344	3	2573.02	2573.11	0	-35.8	45	Specific	743.76	444.75	8.53	13.12	22	>sp|P53301|CRH1_YEAST Probable glycosidase CRH1 OS=Saccharomyces cerevisiae (strain ATCC 204508 / S288c) OX=559292 GN=CRH1 PE=1 SV=1	284	sample=1 period=1 cycle=954 experiment=3	sample=1 period=1 cycle=954 experiment=3	13.0933
01309:3	3	K.TTGC[+71.037]TPDTALATSFSEDFSS[+162.053]SSK.W	Hex(1) @ OGlycan | rare1	C[+71], S[+162]	858.35	3	2573.03	2573.11	0	-28.9	45	Specific	748.77	468.18	0.55	13.02	22	>sp|P53301|CRH1_YEAST Probable glycosidase CRH1 OS=Saccharomyces cerevisiae (strain ATCC 204508 / S288c) OX=559292 GN=CRH1 PE=1 SV=1	284	sample=1 period=1 cycle=952 experiment=7	sample=1 period=1 cycle=952 experiment=7	13.0313
01300:3	3	K.TT[+162.053]GC[+71.037]TPDTALATSFSEDFSSSSK.W	Hex(1) @ OGlycan | rare1	C[+71], T[+162]	858.35	3	2573.03	2573.11	0	-28.9	45	Specific	785.64	517.79	3.35	14.02	22	>sp|P53301|CRH1_YEAST Probable glycosidase CRH1 OS=Saccharomyces cerevisiae (strain ATCC 204508 / S288c) OX=559292 GN=CRH1 PE=1 SV=1	284	sample=1 period=1 cycle=951 experiment=2	sample=1 period=1 cycle=951 experiment=2	12.9953
01295:3	3	K.T[+324.106]TGC[+71.037]TPDTALATSFSEDFSSSSK.W	Hex(2) @ OGlycan | rare1	C[+71], T[+324]	912.372	3	2735.1	2735.16	0	-21.8	45	Specific	800.79	524.94	3.6	14.82	22	>sp|P53301|CRH1_YEAST Probable glycosidase CRH1 OS=Saccharomyces cerevisiae (strain ATCC 204508 / S288c) OX=559292 GN=CRH1 PE=1 SV=1	284	sample=1 period=1 cycle=950 experiment=7	sample=1 period=1 cycle=950 experiment=7	12.9726
01248:3	3	K.TTGC[+71.037]TPDTALATSFSEDFSSSS[+486.158]K.W	Hex(3) @ OGlycan | rare1	C[+71], S[+486]	966.375	3	2897.11	2897.21	0	-35.2	45	Specific	821.11	562.86	1.19	15.12	22	>sp|P53301|CRH1_YEAST Probable glycosidase CRH1 OS=Saccharomyces cerevisiae (strain ATCC 204508 / S288c) OX=559292 GN=CRH1 PE=1 SV=1	284	sample=1 period=1 cycle=945 experiment=12	sample=1 period=1 cycle=945 experiment=12	12.8317
01280:3	3	K.TTGC[+71.037]TPDTALATSFSEDFSSSS[+324.106]K.W	Hex(2) @ OGlycan | rare1	C[+71], S[+324]	912.366	3	2735.08	2735.16	0	-28.2	45	Specific	887.73	620.87	1.33	16.02	22	>sp|P53301|CRH1_YEAST Probable glycosidase CRH1 OS=Saccharomyces cerevisiae (strain ATCC 204508 / S288c) OX=559292 GN=CRH1 PE=1 SV=1	284	sample=1 period=1 cycle=948 experiment=13	sample=1 period=1 cycle=948 experiment=13	12.9194
01254:3	3	K.TTGC[+71.037]TPDTALATSFSEDFSSSS[+486.158]K.W	Hex(3) @ OGlycan | rare1	C[+71], S[+486]	966.391	3	2897.16	2897.21	0	-19.3	45	Specific	1049.4	523.18	1.43	18.51	22	>sp|P53301|CRH1_YEAST Probable glycosidase CRH1 OS=Saccharomyces cerevisiae (strain ATCC 204508 / S288c) OX=559292 GN=CRH1 PE=1 SV=1	284	sample=1 period=1 cycle=946 experiment=6	sample=1 period=1 cycle=946 experiment=6	12.8591
00005:3	4	K.QSDDATGVAIRPTS[+162.053]K.S	Hex(1) @ OGlycan | rare1	S[+162]	569.931	3	1707.78	1707.84	0	-35.9	125	Specific	618.5	397.24	5.3	11.62	12	>sp|P28319|CWP1_YEAST Cell wall protein CWP1 OS=Saccharomyces cerevisiae (strain ATCC 204508 / S288c) OX=559292 GN=CWP1 PE=1 SV=2	878	sample=1 period=1 cycle=763 experiment=2	sample=1 period=1 cycle=763 experiment=2	7.5492
00008:3	4	K.QSDDATGVAIRPTS[+162.053]K.S	Hex(1) @ OGlycan | rare1	S[+162]	569.934	3	1707.79	1707.84	0	-30.7	125	Specific	646.95	415.3	5.26	11.53	12	>sp|P28319|CWP1_YEAST Cell wall protein CWP1 OS=Saccharomyces cerevisiae (strain ATCC 204508 / S288c) OX=559292 GN=CWP1 PE=1 SV=2	878	sample=1 period=1 cycle=764 experiment=4	sample=1 period=1 cycle=764 experiment=4	7.5781
00321:2	6	K.LQSNGAIQGDS[+162.053]FVC[+71.037]K.N	Hex(1) @ OGlycan | rare1	C[+71], S[+162]	900.408	2	1799.81	1799.85	0	-21.9	337	Specific	370.41	240.27	68.54	7.27	11	>sp|P38248|ECM33_YEAST Cell wall protein ECM33 OS=Saccharomyces cerevisiae (strain ATCC 204508 / S288c) OX=559292 GN=ECM33 PE=1 SV=3	1861	sample=1 period=1 cycle=847 experiment=9	sample=1 period=1 cycle=847 experiment=9	9.9802
00415:2	6	K.LQSNGAIQGDS[+162.053]FVC[+71.037]K.N	Hex(1) @ OGlycan | rare1	C[+71], S[+162]	900.402	2	1799.8	1799.85	0	-28.2	337	Specific	385.41	270.22	16.25	7.44	11	>sp|P38248|ECM33_YEAST Cell wall protein ECM33 OS=Saccharomyces cerevisiae (strain ATCC 204508 / S288c) OX=559292 GN=ECM33 PE=1 SV=3	1861	sample=1 period=1 cycle=855 experiment=16	sample=1 period=1 cycle=855 experiment=16	10.2149
00385:2	6	K.LQSNGAIQGDS[+162.053]FVC[+71.037]K.N	Hex(1) @ OGlycan | rare1	C[+71], S[+162]	900.406	2	1799.8	1799.85	0	-24.5	337	Specific	418.12	267.14	16.97	8.28	11	>sp|P38248|ECM33_YEAST Cell wall protein ECM33 OS=Saccharomyces cerevisiae (strain ATCC 204508 / S288c) OX=559292 GN=ECM33 PE=1 SV=3	1861	sample=1 period=1 cycle=853 experiment=13	sample=1 period=1 cycle=853 experiment=13	10.1555
00343:3	6	K.LQSNGAIQGDS[+162.053]FVC[+71.037]K.N	Hex(1) @ OGlycan | rare1	C[+71], S[+162]	600.601	3	1799.79	1799.85	0	-32.6	337	Specific	430.87	260.56	19.39	7.71	11	>sp|P38248|ECM33_YEAST Cell wall protein ECM33 OS=Saccharomyces cerevisiae (strain ATCC 204508 / S288c) OX=559292 GN=ECM33 PE=1 SV=3	1861	sample=1 period=1 cycle=850 experiment=4	sample=1 period=1 cycle=850 experiment=4	10.0585
00295:3	6	K.LQSNGAIQGDS[+162.053]FVC[+71.037]K.N	Hex(1) @ OGlycan | rare1	C[+71], S[+162]	600.601	3	1799.79	1799.85	0	-32.9	337	Specific	477.75	235.75	54.45	7.75	11	>sp|P38248|ECM33_YEAST Cell wall protein ECM33 OS=Saccharomyces cerevisiae (strain ATCC 204508 / S288c) OX=559292 GN=ECM33 PE=1 SV=3	1861	sample=1 period=1 cycle=845 experiment=8	sample=1 period=1 cycle=845 experiment=8	9.9159
00400:2	6	K.LQSNGAIQGDS[+162.053]FVC[+71.037]K.N	Hex(1) @ OGlycan | rare1	C[+71], S[+162]	900.417	2	1799.83	1799.85	0	-11.7	337	Specific	494.91	353.29	50.11	8.57	11	>sp|P38248|ECM33_YEAST Cell wall protein ECM33 OS=Saccharomyces cerevisiae (strain ATCC 204508 / S288c) OX=559292 GN=ECM33 PE=1 SV=3	1861	sample=1 period=1 cycle=854 experiment=15	sample=1 period=1 cycle=854 experiment=15	10.186
00354:3	6	K.LQSNGAIQGDS[+162.053]FVC[+71.037]K.N	Hex(1) @ OGlycan | rare1	C[+71], S[+162]	600.599	3	1799.78	1799.85	0	-36.4	337	Specific	512	295.46	28.69	8.93	11	>sp|P38248|ECM33_YEAST Cell wall protein ECM33 OS=Saccharomyces cerevisiae (strain ATCC 204508 / S288c) OX=559292 GN=ECM33 PE=1 SV=3	1861	sample=1 period=1 cycle=851 experiment=5	sample=1 period=1 cycle=851 experiment=5	10.0892
00365:3	6	K.LQSNGAIQGDS[+162.053]FVC[+71.037]K.N	Hex(1) @ OGlycan | rare1	C[+71], S[+162]	600.598	3	1799.78	1799.85	0	-37.8	337	Specific	547.04	300.74	25.04	8.28	11	>sp|P38248|ECM33_YEAST Cell wall protein ECM33 OS=Saccharomyces cerevisiae (strain ATCC 204508 / S288c) OX=559292 GN=ECM33 PE=1 SV=3	1861	sample=1 period=1 cycle=852 experiment=8	sample=1 period=1 cycle=852 experiment=8	10.1174
00339:2	6	K.LQSNGAIQGDS[+162.053]FVC[+71.037]K.N	Hex(1) @ OGlycan | rare1	C[+71], S[+162]	900.413	2	1799.82	1799.85	0	-16.3	337	Specific	569.27	433	59.01	10.16	11	>sp|P38248|ECM33_YEAST Cell wall protein ECM33 OS=Saccharomyces cerevisiae (strain ATCC 204508 / S288c) OX=559292 GN=ECM33 PE=1 SV=3	1861	sample=1 period=1 cycle=849 experiment=10	sample=1 period=1 cycle=849 experiment=10	10.0395
00244:3	6	K.LQSNGAIQGDS[+324.106]FVC[+71.037]K.N	Hex(2) @ OGlycan | rare1	C[+71], S[+324]	654.618	3	1961.84	1961.9	0	-30.8	337	Specific	658.06	361.6	53.7	11.59	11	>sp|P38248|ECM33_YEAST Cell wall protein ECM33 OS=Saccharomyces cerevisiae (strain ATCC 204508 / S288c) OX=559292 GN=ECM33 PE=1 SV=3	1861	sample=1 period=1 cycle=836 experiment=5	sample=1 period=1 cycle=836 experiment=5	9.6596
01054:3	9	K.C[+71.037]LDSIC[+71.037]PNNDADAAYS[+162.053]AFK.S	Hex(1) @ OGlycan | rare1	C[+71]*2, S[+162]	774.637	3	2321.9	2321.99	0	-39.7	62	Specific	713.08	404.85	40.24	12.34	5	>sp|O13547|CCW14_YEAST Covalently-linked cell wall protein 14 OS=Saccharomyces cerevisiae (strain ATCC 204508 / S288c) OX=559292 GN=CCW14 PE=1 SV=1	654	sample=1 period=1 cycle=925 experiment=6	sample=1 period=1 cycle=925 experiment=6	12.2424
00348:2	11	K.TSGT[+648.211]LEMNLK.G	Hex(4) @ OGlycan | rare1	T[+648]	871.374	2	1741.74	1741.77	0	-15.3	318	Specific	339.32	140.76	0	5.31	9	>sp|P32478|HS150_YEAST Cell wall mannoprotein HSP150 OS=Saccharomyces cerevisiae (strain ATCC 204508 / S288c) OX=559292 GN=HSP150 PE=1 SV=2	1606	sample=1 period=1 cycle=850 experiment=9	sample=1 period=1 cycle=850 experiment=9	10.0668
00437:2	11	K.TS[+162.053]GTLEMNLK.G	Hex(1) @ OGlycan | rare1	S[+162]	628.285	2	1255.56	1255.61	0	-36.9	318	Specific	446.07	225.56	0	7.11	9	>sp|P32478|HS150_YEAST Cell wall mannoprotein HSP150 OS=Saccharomyces cerevisiae (strain ATCC 204508 / S288c) OX=559292 GN=HSP150 PE=1 SV=2	1606	sample=1 period=1 cycle=857 experiment=8	sample=1 period=1 cycle=857 experiment=8	10.2624
00312:2	11	K.TS[+648.211]GTLEMNLK.G	Hex(4) @ OGlycan | rare1	S[+648]	871.373	2	1741.74	1741.77	0	-16.6	318	Specific	451.53	196.91	3.99	7.48	9	>sp|P32478|HS150_YEAST Cell wall mannoprotein HSP150 OS=Saccharomyces cerevisiae (strain ATCC 204508 / S288c) OX=559292 GN=HSP150 PE=1 SV=2	1606	sample=1 period=1 cycle=846 experiment=12	sample=1 period=1 cycle=846 experiment=12	9.953
00398:2	11	K.TS[+486.158]GTLEMNLK.G	Hex(3) @ OGlycan | rare1	S[+486]	790.341	2	1579.67	1579.71	0	-25.1	318	Specific	472.41	258.43	5.72	8.01	9	>sp|P32478|HS150_YEAST Cell wall mannoprotein HSP150 OS=Saccharomyces cerevisiae (strain ATCC 204508 / S288c) OX=559292 GN=HSP150 PE=1 SV=2	1606	sample=1 period=1 cycle=854 experiment=13	sample=1 period=1 cycle=854 experiment=13	10.1827
00280:2	11	K.TS[+648.211]GTLEMNLK.G	Hex(4) @ OGlycan | rare1	S[+648]	871.361	2	1741.72	1741.77	0	-29.5	318	Specific	476.71	179.47	0	8.08	9	>sp|P32478|HS150_YEAST Cell wall mannoprotein HSP150 OS=Saccharomyces cerevisiae (strain ATCC 204508 / S288c) OX=559292 GN=HSP150 PE=1 SV=2	1606	sample=1 period=1 cycle=843 experiment=12	sample=1 period=1 cycle=843 experiment=12	9.8684
00355:2	11	K.TS[+162.053]GTLEMNLK.G	Hex(1) @ OGlycan | rare1	S[+162]	628.298	2	1255.59	1255.61	0	-16.5	318	Specific	479.36	292.84	7.68	6.99	9	>sp|P32478|HS150_YEAST Cell wall mannoprotein HSP150 OS=Saccharomyces cerevisiae (strain ATCC 204508 / S288c) OX=559292 GN=HSP150 PE=1 SV=2	1606	sample=1 period=1 cycle=851 experiment=6	sample=1 period=1 cycle=851 experiment=6	10.0917
00298:2	11	K.TSGT[+324.106]LEMNLK.G	Hex(2) @ OGlycan | rare1	T[+324]	709.326	2	1417.64	1417.66	0	-12.3	318	Specific	485.27	214.28	0	7.4	9	>sp|P32478|HS150_YEAST Cell wall mannoprotein HSP150 OS=Saccharomyces cerevisiae (strain ATCC 204508 / S288c) OX=559292 GN=HSP150 PE=1 SV=2	1606	sample=1 period=1 cycle=845 experiment=11	sample=1 period=1 cycle=845 experiment=11	9.9209
00473:2	11	K.TS[+324.106]GTLEMNLK.G	Hex(2) @ OGlycan | rare1	S[+324]	709.318	2	1417.63	1417.66	0	-22.8	318	Specific	500.97	223.18	0.03	8.09	9	>sp|P32478|HS150_YEAST Cell wall mannoprotein HSP150 OS=Saccharomyces cerevisiae (strain ATCC 204508 / S288c) OX=559292 GN=HSP150 PE=1 SV=2	1606	sample=1 period=1 cycle=860 experiment=7	sample=1 period=1 cycle=860 experiment=7	10.348
00534:2	11	K.TS[+324.106]GTLEMNLK.G	Hex(2) @ OGlycan | rare1	S[+324]	709.319	2	1417.63	1417.66	0	-22	318	Specific	543.7	302.96	4.55	8.72	9	>sp|P32478|HS150_YEAST Cell wall mannoprotein HSP150 OS=Saccharomyces cerevisiae (strain ATCC 204508 / S288c) OX=559292 GN=HSP150 PE=1 SV=2	1606	sample=1 period=1 cycle=868 experiment=6	sample=1 period=1 cycle=868 experiment=6	10.5844
00346:2	11	K.TSGT[+486.158]LEMNLK.G	Hex(3) @ OGlycan | rare1	T[+486]	790.345	2	1579.68	1579.71	0	-20	318	Specific	549.9	278.09	0	8.25	9	>sp|P32478|HS150_YEAST Cell wall mannoprotein HSP150 OS=Saccharomyces cerevisiae (strain ATCC 204508 / S288c) OX=559292 GN=HSP150 PE=1 SV=2	1606	sample=1 period=1 cycle=850 experiment=7	sample=1 period=1 cycle=850 experiment=7	10.0635
00367:2	11	K.TS[+162.053]GTLEMNLK.G	Hex(1) @ OGlycan | rare1	S[+162]	628.286	2	1255.57	1255.61	0	-34.5	318	Specific	558.52	284.65	3.58	9.02	9	>sp|P32478|HS150_YEAST Cell wall mannoprotein HSP150 OS=Saccharomyces cerevisiae (strain ATCC 204508 / S288c) OX=559292 GN=HSP150 PE=1 SV=2	1606	sample=1 period=1 cycle=852 experiment=10	sample=1 period=1 cycle=852 experiment=10	10.119
00287:2	11	K.TSGT[+648.211]LEMNLK.G	Hex(4) @ OGlycan | rare1	T[+648]	871.366	2	1741.73	1741.77	0	-24.1	318	Specific	564.45	249.42	0	8.59	9	>sp|P32478|HS150_YEAST Cell wall mannoprotein HSP150 OS=Saccharomyces cerevisiae (strain ATCC 204508 / S288c) OX=559292 GN=HSP150 PE=1 SV=2	1606	sample=1 period=1 cycle=844 experiment=8	sample=1 period=1 cycle=844 experiment=8	9.8947
00279:2	11	K.TS[+486.158]GTLEMNLK.G	Hex(3) @ OGlycan | rare1	S[+486]	790.337	2	1579.67	1579.71	0	-29.9	318	Specific	583.96	316.42	0	8.93	9	>sp|P32478|HS150_YEAST Cell wall mannoprotein HSP150 OS=Saccharomyces cerevisiae (strain ATCC 204508 / S288c) OX=559292 GN=HSP150 PE=1 SV=2	1606	sample=1 period=1 cycle=843 experiment=11	sample=1 period=1 cycle=843 experiment=11	9.8668
00338:2	11	K.TSGT[+486.158]LEMNLK.G	Hex(3) @ OGlycan | rare1	T[+486]	790.343	2	1579.68	1579.71	0	-22.4	318	Specific	595.19	266.93	0	8.52	9	>sp|P32478|HS150_YEAST Cell wall mannoprotein HSP150 OS=Saccharomyces cerevisiae (strain ATCC 204508 / S288c) OX=559292 GN=HSP150 PE=1 SV=2	1606	sample=1 period=1 cycle=849 experiment=9	sample=1 period=1 cycle=849 experiment=9	10.0379
00336:2	11	K.TSGT[+324.106]LEMNLK.G	Hex(2) @ OGlycan | rare1	T[+324]	709.309	2	1417.61	1417.66	0	-36.2	318	Specific	637.78	339.61	0	9.97	9	>sp|P32478|HS150_YEAST Cell wall mannoprotein HSP150 OS=Saccharomyces cerevisiae (strain ATCC 204508 / S288c) OX=559292 GN=HSP150 PE=1 SV=2	1606	sample=1 period=1 cycle=849 experiment=7	sample=1 period=1 cycle=849 experiment=7	10.0345
00286:2	11	K.TSGT[+486.158]LEMNLK.G	Hex(3) @ OGlycan | rare1	T[+486]	790.344	2	1579.68	1579.71	0	-21.7	318	Specific	650.59	268.75	0.43	10.52	9	>sp|P32478|HS150_YEAST Cell wall mannoprotein HSP150 OS=Saccharomyces cerevisiae (strain ATCC 204508 / S288c) OX=559292 GN=HSP150 PE=1 SV=2	1606	sample=1 period=1 cycle=844 experiment=7	sample=1 period=1 cycle=844 experiment=7	9.8922
00411:2	11	K.TS[+324.106]GTLEMNLK.G	Hex(2) @ OGlycan | rare1	S[+324]	709.307	2	1417.61	1417.66	0	-38.8	318	Specific	651.44	350.6	2.4	11.08	9	>sp|P32478|HS150_YEAST Cell wall mannoprotein HSP150 OS=Saccharomyces cerevisiae (strain ATCC 204508 / S288c) OX=559292 GN=HSP150 PE=1 SV=2	1606	sample=1 period=1 cycle=855 experiment=12	sample=1 period=1 cycle=855 experiment=12	10.2082
00684:2	25	K.NSGTLELT[+486.158]LK.D	Hex(3) @ OGlycan | rare1	T[+486]	781.359	2	1561.71	1561.76	0	-30.8	132	Specific	356.41	54.81	0	5.65	4	>sp|P47001|CIS3_YEAST Cell wall mannoprotein CIS3 OS=Saccharomyces cerevisiae (strain ATCC 204508 / S288c) OX=559292 GN=CIS3 PE=1 SV=1	650	sample=1 period=1 cycle=887 experiment=9	sample=1 period=1 cycle=887 experiment=9	11.1322
00741:2	25	K.NS[+324.106]GTLELTLK.D	Hex(2) @ OGlycan | rare1	S[+324]	700.332	2	1399.66	1399.7	0	-34.1	132	Specific	411.66	81.21	2.52	5.58	4	>sp|P47001|CIS3_YEAST Cell wall mannoprotein CIS3 OS=Saccharomyces cerevisiae (strain ATCC 204508 / S288c) OX=559292 GN=CIS3 PE=1 SV=1	650	sample=1 period=1 cycle=894 experiment=5	sample=1 period=1 cycle=894 experiment=5	11.3283
00734:2	25	K.NSGTLELT[+324.106]LK.D	Hex(2) @ OGlycan | rare1	T[+324]	700.331	2	1399.65	1399.7	0	-36.3	132	Specific	431.79	121.73	8.4	5.86	4	>sp|P47001|CIS3_YEAST Cell wall mannoprotein CIS3 OS=Saccharomyces cerevisiae (strain ATCC 204508 / S288c) OX=559292 GN=CIS3 PE=1 SV=1	650	sample=1 period=1 cycle=893 experiment=9	sample=1 period=1 cycle=893 experiment=9	11.3045
00366:2	26	K.S[+162.053]SGTLEMNLK.G	Hex(1) @ OGlycan | rare1	S[+162]	621.289	2	1241.57	1241.59	0	-18.3	246	Specific	244.37	100.86	0	2.85	5	>sp|Q03178|PIR1_YEAST Cell wall mannoprotein PIR1 OS=Saccharomyces cerevisiae (strain ATCC 204508 / S288c) OX=559292 GN=PIR1 PE=1 SV=1	3302	sample=1 period=1 cycle=852 experiment=9	sample=1 period=1 cycle=852 experiment=9	10.1182
00301:2	26	K.S[+486.158]SGTLEMNLK.G	Hex(3) @ OGlycan | rare1	S[+486]	783.34	2	1565.67	1565.7	0	-16.3	246	Specific	309.33	129.71	2.4	5	5	>sp|Q03178|PIR1_YEAST Cell wall mannoprotein PIR1 OS=Saccharomyces cerevisiae (strain ATCC 204508 / S288c) OX=559292 GN=PIR1 PE=1 SV=1	3302	sample=1 period=1 cycle=845 experiment=14	sample=1 period=1 cycle=845 experiment=14	9.9259
00370:2	26	K.SSGT[+324.106]LEMNLK.G	Hex(2) @ OGlycan | rare1	T[+324]	702.316	2	1403.62	1403.65	0	-15	246	Specific	321.99	92.16	0	4.46	5	>sp|Q03178|PIR1_YEAST Cell wall mannoprotein PIR1 OS=Saccharomyces cerevisiae (strain ATCC 204508 / S288c) OX=559292 GN=PIR1 PE=1 SV=1	3302	sample=1 period=1 cycle=852 experiment=13	sample=1 period=1 cycle=852 experiment=13	10.1232
00309:2	26	K.SS[+324.106]GTLEMNLK.G	Hex(2) @ OGlycan | rare1	S[+324]	702.316	2	1403.62	1403.65	0	-15.6	246	Specific	330.9	112.24	2.68	4.85	5	>sp|Q03178|PIR1_YEAST Cell wall mannoprotein PIR1 OS=Saccharomyces cerevisiae (strain ATCC 204508 / S288c) OX=559292 GN=PIR1 PE=1 SV=1	3302	sample=1 period=1 cycle=846 experiment=9	sample=1 period=1 cycle=846 experiment=9	9.948
00285:2	26	K.S[+486.158]SGTLEMNLK.G	Hex(3) @ OGlycan | rare1	S[+486]	783.337	2	1565.67	1565.7	0	-20.3	246	Specific	371.43	91.92	0	5.33	5	>sp|Q03178|PIR1_YEAST Cell wall mannoprotein PIR1 OS=Saccharomyces cerevisiae (strain ATCC 204508 / S288c) OX=559292 GN=PIR1 PE=1 SV=1	3302	sample=1 period=1 cycle=844 experiment=6	sample=1 period=1 cycle=844 experiment=6	9.8897
01346:5	41	R.DDEVSVDSTAHSSLT[+1134.370]TTMTNLSSSSGGRLK.R	Hex(7) @ OGlycan | rare1	T[+1134]	844.349	5	4217.72	4217.81	0	-22.9	732	Specific	624.46	108.61	0	2	1	>sp|Q99271|NAH1_YEAST Na(+)/H(+) antiporter OS=Saccharomyces cerevisiae (strain ATCC 204508 / S288c) OX=559292 GN=NHA1 PE=1 SV=1	3938	sample=1 period=1 cycle=958 experiment=11	sample=1 period=1 cycle=958 experiment=11	13.2074
